# Programmed withdrawal of cilia maintenance followed by centriole capping leads to permanent cilia loss during cerebellar granule cell neurogenesis

**DOI:** 10.1101/2023.12.07.565993

**Authors:** Sandii Constable, Carolyn M. Ott, Andrew L. Lemire, Kevin White, Amin Lim, Jennifer Lippincott-Schwartz, Saikat Mukhopadhyay

## Abstract

Primary cilia in brain neurons provide a privileged compartment for binding and responding to extracellular ligands such as sonic hedgehog. Paradoxically, cilia in differentiating cerebellar granule cells are deconstructed during neurogenesis. To identify mechanisms underlying this newly defined cilia deconstruction pathway, we used single cell transcriptomic and immunocytological analyses to compare the transcript and protein signatures of differentiating and progenitor granule cells. We found that differentiating granule cells lacked transcripts for key regulators of pre-mitotic cilia resorption, suggesting cilia disassembly in differentiating cells was distinct from pre-mitotic cilia resorption. Further analysis revealed that during differentiation, transcription of genes required for cilia maintenance decreased. Specifically, protein components of intraflagellar transport complexes, pericentrosomal material and centriolar satellites all decreased as granule cells matured. The changes in transcription and translation correlated with the downregulation of sonic hedgehog signaling at the onset of differentiation. We also found binding of centriolar cap proteins to the mother centrioles as granule cell neurons matured. These data indicate that global, developmentally programmed, diminution of cilium maintenance caused cilia deconstruction in differentiating granule cells. Furthermore, the capping of docked mother centrioles prevents cilia regrowth likely blocking dysregulated sonic hedgehog signaling and tumorigenesis.
