## Supplemental table 2 for "Programmed withdrawal of cilia maintenance followed by centriole capping leads to permanent cilia loss during cerebellar granule cell neurogenesis"

### Sheet: broad references
Rabs in cilia
10.1080/21541248.2017.1353847
ciliary view of the immune synapse - list of Imm synapse shared proteins
https://doi.org/10.3390/cells8080789
traficking to the immune synapse
https://doi.org/10.3389/fcell.2019.00110
general list of many TZ proteins
https://www.cell.com/cell/fulltext/S0092-8674(15)01421-X?_returnURL=https%3A%2F%2Flinkinghub.elsevier.com%2Fretrieve%2Fpii%2FS009286741501421X%3Fshowall%3Dtrue
Table of PCM
Woodruff	doi: 10.1098/rstb.2013.0459
Distal Appendages
https://www.cell.com/cell/fulltext/S0092-8674(15)01421-X?_returnURL=https%3A%2F%2Flinkinghub.elsevier.com%2Fretrieve%2Fpii%2FS009286741501421X%3Fshowall%3Dtrue
many centriole components
https://doi.org/10.1083/jcb.202011133
Centriolar satellites and also other centrosome and cilia structures
https://www.embopress.org/doi/pdf/10.15252/embj.2018101082
https://journals.biologists.com/jcs/article/133/1/jcs239566/224728/Centriolar-satellite-biogenesis-and-function-in
Sub-distal appendages
doi: 10.1098/rsob.180062
Centriole Core
https://www.cell.com/cell/fulltext/S0092-8674(15)01421-X?_returnURL=https%3A%2F%2Flinkinghub.elsevier.com%2Fretrieve%2Fpii%2FS009286741501421X%3Fshowall%3Dtrue
Centrosome - recent
https://doi.org/10.1016/j.semcdb.2021.03.020
Ciliogenesis and Disassembly
	doi:10.1242/dev.151407		The regulation of cilium assembly and disassembly in development and disease Lei Wang* and Brian D. Dynlacht*
	http://dx.doi.org/10.1016/j.tcb.2016.08.002		The Cilium: Cellular Antenna and Central Processing Unit Jarema J. Malicki1,* and Colin A. Johnson
	doi: 10.1038/ncb3370		Cilium assembly and disassembly Irma Sánchez and Brian David Dynlacht
recent summary of ciliogenesis
https://europepmc.org/backend/ptpmcrender.fcgi?accid=PMC7946393&blobtype=pdf
BBS and the immune Synapse
The Bardet–Biedl syndrome complex component BBS1 controls T cell polarity during immune synapse assembly
chrome-extension://efaidnbmnnnibpcajpcglclefindmkaj/viewer.html?pdfurl=https%3A%2F%2Fcob.silverchair-cdn.com%2Fcob%2Fcontent_public%2Fjournal%2Fjcs%2F134%2F16%2F10.1242_jcs.258462%2F2%2Fjcs258462.pdf%3FExpires%3D1648737351%26Signature%3DaZRevLb4p8AVUE2DIhXYn65C0DlarQy0ibXEOB-11sbAFxzoHZpB7~rQQAH4qIdh~ihlTQ69unGsnkONTl3ehYMeQiuuVHCOZ0VxelEl93hjIl8MNEol6NxlzIw9CV67WuSSc~0G-aTreCmTyJeJOk0MVE8NEohFvC…

### Sheet: Figure groups-cilia dis paper
gene_id	gene_name	category	protein name (if different from gene)	notes about protein	references
Genes used in both expression pattern clustering in figure 2 and indictated Figure
cell_cluster_id		Figure 2C
ENSMUSG00000027168	Pax6	GC_all
ENSMUSG00000073043	Atoh1	GC_G1_progenitor	MATH1
ENSMUSG00000070348	Ccnd1	GC_G1_progenitor	Ccnd1, Cyclin D1
ENSMUSG00000025407	Gli1	GC_G1_progenitor
ENSMUSG00000037169	Mycn	GC_G1_progenitor	Mycn
ENSMUSG00000021466	Ptch1	GC_G1_progenitor
ENSMUSG00000056394	Lig1	GC_S_phase_progenitor
ENSMUSG00000027342	Pcna	GC_S_phase_progenitor
ENSMUSG00000025747	Tyms	GC_S_phase_progenitor
ENSMUSG00000027715	Ccna2	GC_G2/M_progenitor	cyclin A2
ENSMUSG00000041431	Ccnb1	GC_G2/M_progenitor
ENSMUSG00000019942	Cdk1	GC_G2/M_progenitor	cyclin-dependent kinase 1
ENSMUSG00000020212	Mdm1	GC_G2/M_progenitor		microtubule binding protein that inhibits centriole duplication. (also high in ependymal cells	doi: 10.1091/mbc.E15-04-0235
ENSMUSG00000003031	Cdkn1b	GC_differentiating	P27
ENSMUSG00000053024	Cntn2	GC_differentiating	Contactin2 or TAG1
ENSMUSG00000031285	Dcx	GC_differentiating	Doublecortin
ENSMUSG00000034701	Neurod1	GC_differentiating	NeuroD1
ENSMUSG00000051251	Nhlh1	GC_differentiating	NHLH1		Klisch et al: https://www.pnas.org/content/108/8/3288
ENSMUSG00000005699	Pard6a	GC_differentiating	Par6		Solecki: DOI: 10.1038/nn1332
ENSMUSG00000060882	Kcnd2	GC_neuron	KCND2		https://doi.org/10.1038/s41586-019-1158-7
ENSMUSG00000026640	Plxna2	GC_neuron	Plexin A2		https://www.nature.com/articles/nn2064
ENSMUSG00000025576	Rbfox3	GC_neuron	RBFOX3 and NeuN		https://doi.org/10.1038/s41586-019-1158-7
ENSMUSG00000031144	Syp	GC_neuron	SYN		https://doi.org/10.1038/s41586-019-1158-7
ENSMUSG00000062380	Tubb3	all_neuron	Class III β-tubulin, βIII-tubulin or β-tubulin III
ENSMUSG00000028222	Calb1	Purkinje	Calbindin-1
ENSMUSG00000030102	Itpr1	Purkinje	IP3R
ENSMUSG00000090223	Pcp4	Purkinje
ENSMUSG00000026649	Cfap126	ependymal	Flattop, cilia and flagella associated protein 126
ENSMUSG00000024033	Rsph1	ependymal		Radial Spoke
ENSMUSG00000000567	Sox9	ependymal		ependymal and glia
cilia_disassembly		Figure 2D
ENSMUSG00000027496	Aurka	disassembly		HEF1 (Nedd9)-AURKA-HDAC6
ENSMUSG00000021365	Nedd9	disassembly	Hef1	HEF1 (Nedd9)-AURKA-HDAC6
ENSMUSG00000031161	Hdac6	disassembly		HEF1 (Nedd9)-AURKA-HDAC6
ENSMUSG00000010136	Pifo	disassembly
ENSMUSG00000002486	Tchp	disassembly	Trichoplein
ENSMUSG00000018736	Ndel1	disassembly
ENSMUSG00000064128	Cenpj	disassembly	SAS4, CPAP	CDC cilia-disassembly complex for AurA > Cenpj, Nde1, Ofd1 all in a complex, with Cenpj as a scaffold for recruitment to basal body	doi: 10.1523/JNEUROSCI.1849-18.2018 and https://doi.org/10.15252/embj.201593679
ENSMUSG00000022678	Nde1	disassembly		CDC cilia-disassembly complex for AurA > Cenpj, Nde1, Ofd1 all in a complex, with Cenpj as a scaffold for recruitment to basal body
ENSMUSG00000040586	Ofd1	disassembly		CDC cilia-disassembly complex for AurA > Cenpj, Nde1, Ofd1 all in a complex, with Cenpj as a scaffold for recruitment to basal body
ENSMUSG00000026622	Nek2	disassembly		kinase involved in distal appendage reduction, NEK2 and KIF24
ENSMUSG00000028438	Kif24	disassembly		NEK2-KIF24
ENSMUSG00000021693	Kif2a	disassembly		depolymerizes microtubules; PLK-KIF2A	DOI:https://doi.org/10.1016/j.celrep.2015.01.003
ENSMUSG00000030867	Plk1	disassembly		PLK-KIF2A
ENSMUSG00000022433	Csnk1e	disassembly	Casein kinase I epsilon		https://doi.org/10.1038/emboj.2012.144
ENSMUSG00000050382	Kif7	disassembly		Costal 2 homolog. Shh signaling
ENSMUSG00000037519	Ppfia1	disassembly
ENSMUSG00000020349	Ppp2ca	disassembly
ENSMUSG00000036432	Siah2	disassembly		E3 ubiquitin ligase	https://doi.org/10.1038/s41467-020-19063-7
ENSMUSG00000034675	Dbn1	disassembly	debrin
ENSMUSG00000025812	Pard3	disassembly	Par3
ENSMUSG00000020476	Dbnl	disassembly	ABP1, drebrin like
ENSMUSG00000026925	Inpp5e	disassembly
ENSMUSG00000034902	Pip5k1c	disassembly	PIP5K1C, PIPKI gamma
ENSMUSG00000020173	Cobl	disassembly
ENSMUSG00000019794	Katna1	disassembly		katanin
ENSMUSG00000038379	Ttk	disassembly	MPS1		https://doi.org/10.4161/cc.23824
ENSMUSG00000008892	Vdac3	disassembly		negative regulator of ciliogenesis	https://doi.org/10.4161/cc.23824
ciliogenesis		Figure 2E
ENSMUSG00000022911	Arl13b	ciliogenesis	Arl13B
ENSMUSG00000025162	Csnk1d	ciliogenesis			https://pubmed.ncbi.nlm.nih.gov/24648492/
ENSMUSG00000056763	Cspp1	ciliogenesis		with CEP104 and maybe nephrocystin 8
ENSMUSG00000029071	Dvl1	ciliogenesis			doi: 10.1038/ng.104
ENSMUSG00000020888	Dvl2	ciliogenesis			doi: 10.1038/ng.104
ENSMUSG00000003233	Dvl3	ciliogenesis			https://doi.org/10.15252/embj.2020106503
ENSMUSG00000024772	Ehd1	ciliogenesis			DOI: https://doi.org/10.4049/jimmunol.1601793
ENSMUSG00000024065	Ehd3	ciliogenesis			DOI: https://doi.org/10.4049/jimmunol.1601793
ENSMUSG00000053799	Exoc6	ciliogenesis	Sec15	exocyst at centriole
ENSMUSG00000050555	Hyls1	ciliogenesis		"binds to and activates PIPKI at the proximal end of centriole/BB ... restrains centriole overduplication and regulates ciliogenesis by promoting CP110 removal and axoneme elongation"	DOI: 10.1126/sciadv.abe3401
ENSMUSG00000036273	Lrrk2	ciliogenesis			doi: 10.7554/eLife.31012.
ENSMUSG00000030397	Mark4	ciliogenesis		kinase	doi: 10.1038/ng.104
ENSMUSG00000051586	Mical3	ciliogenesis	MICAL3	interacts with Rab8 involved in vesicle fusion
ENSMUSG00000033039	Micall1	ciliogenesis			DOI: 10.1242/jcs.233973
ENSMUSG00000034593	Myo5a	ciliogenesis
ENSMUSG00000040276	Pacsin1	ciliogenesis
ENSMUSG00000016664	Pacsin2	ciliogenesis
ENSMUSG00000057672	Pkn1	ciliogenesis	PRK1	Kinases associated with ciliogenesis
ENSMUSG00000004591	Pkn2	ciliogenesis	PRK2	Kinases associated with ciliogenesis
ENSMUSG00000013663	Pten	ciliogenesis		lipid phosphatase,	https://www.nature.com/articles/ncomms9388.pdf?origin=ppub
ENSMUSG00000004771	Rab11a	ciliogenesis
ENSMUSG00000077450	Rab11b	ciliogenesis
ENSMUSG00000037098	Rab11fip3	ciliogenesis	FIP3	Arf-Rab11 effector
ENSMUSG00000002059	Rab34	ciliogenesis
ENSMUSG00000029518	Rab35	ciliogenesis			https://doi.org/10.15252/embr.201847625
ENSMUSG00000064181	Rab3ip	ciliogenesis	Rabin8
ENSMUSG00000003037	Rab8a	ciliogenesis	RAB8A	involved in ciliogenesis and traficking
ENSMUSG00000022765	Snap29	ciliogenesis
ENSMUSG00000001630	Stk38l	ciliogenesis	NDR2 kinase	phosphorylates Rabin8	https://doi.org/10.1038/emboj.2013.32
ENSMUSG00000029174	Tbc1d1	ciliogenesis	TBC1D1	Rab Gap fro Rab19; with HOPS complex Ciliogenesis
ENSMUSG00000033083	Tbc1d4	ciliogenesis	TBC1D4	Rab Gap fro Rab19; with HOPS complex Ciliogenesis
ENSMUSG00000000374	Trappc10	ciliogenesis	TRAPPC10	TRAPP II Complex	https://doi.org/10.1073/pnas.1018823108
ENSMUSG00000028847	Trappc3	ciliogenesis	TRAPPC3	TRAPP II Complex	https://doi.org/10.1073/pnas.1018823108
ENSMUSG00000047921	Trappc9	ciliogenesis	TRAPPC9	TRAPP II Complex	https://doi.org/10.1073/pnas.1018823108
ENSMUSG00000090100	Ttbk2	ciliogenesis	TTBK2	kinase involved in ciliogenesis
ENSMUSG00000032127	Vps11	ciliogenesis	VPS11	HOPS Complex
ENSMUSG00000027411	Vps16	ciliogenesis	VPS16	HOPS Complex
ENSMUSG00000034216	Vps18	ciliogenesis	VPS18	HOPS Complex
ENSMUSG00000029434	Vps33a	ciliogenesis	VPS33A	HOPS Complex
ENSMUSG00000027291	Vps39	ciliogenesis	VPS39	HOPS Complex
ENSMUSG00000041236	Vps41	ciliogenesis	VPS41	HOPS Complex
ift_a_and_b		Figure 3A
ENSMUSG00000007867	Ift43	ift_a	IFT43
ENSMUSG00000066643	Wdr35	ift_a	IFT121
ENSMUSG00000030323	Ift122	ift_a	IFT122
ENSMUSG00000032514	Ttc21a	ift_a	IFT139
ENSMUSG00000034848	Ttc21b	ift_a	IFT139
ENSMUSG00000024169	Ift140	ift_a	IFT140
ENSMUSG00000037890	Wdr19	ift_a	IFT144
ENSMUSG00000001105	Ift20	ift_b	IFT20
ENSMUSG00000007987	Ift22	ift_b	IFT22/RabL5
ENSMUSG00000063172	Hspb11	ift_b	IFT25
ENSMUSG00000016637	Ift27	ift_b	IFT27/RabL4
ENSMUSG00000014232	Cluap1	ift_b	IFT38
ENSMUSG00000002031	Ift46	ift_b	IFT46
ENSMUSG00000017858	Ift52	ift_b	IFT52
ENSMUSG00000034292	Traf3ip1	ift_b	IFT54
ENSMUSG00000056832	Ttc26	ift_b	IFT56
ENSMUSG00000032965	Ift57	ift_b	IFT57
ENSMUSG00000075273	Ttc30b	ift_b	IFT70
ENSMUSG00000028576	Ift74	ift_b	IFT74
ENSMUSG00000027778	Ift80	ift_b	IFT80
ENSMUSG00000029469	Ift81	ift_b	IFT81
ENSMUSG00000040040	Ift88	ift_b	IFT88
ENSMUSG00000038564	Ift172	ift_b	IFT172
pcm		Figure 4A
ENSMUSG00000040407	Akap9	pcm	AKAP450, CG-NAP		listed in Woodruff, 10.1038/emboj.2009.161
ENSMUSG00000039298	Cdk5rap2	pcm	CEP215, CNN		https://www.nature.com/articles/ncb2591, and 10.1016/j.devcel.2010.05.017
ENSMUSG00000064128	Cenpj	pcm	SAS4, CPAP	centriole or PCM?	https://journals.biologists.com/bio/article/1/10/965/17297/3D-structured-illumination-microscopy-provides
ENSMUSG00000068394	Cep152	pcm			https://royalsocietypublishing.org/doi/full/10.1098/rsob.120104
ENSMUSG00000024542	Cep192	pcm
ENSMUSG00000033671	Cep350	pcm
ENSMUSG00000031922	Cep57	pcm		centrioles disengage in mitosis without	https://doi.org/10.1038/s41467-019-08862-2
ENSMUSG00000021572	Cep72	pcm			10.1038/emboj.2009.161
ENSMUSG00000074749	Kiz	pcm	Kizuma		10.1038/emboj.2009.161
ENSMUSG00000022671	Mzt2	gamma_turc
ENSMUSG00000033186	Mzt1	gamma_turc			https://www.cell.com/cell-reports/pdfExtended/S2211-1247(20)30771-3
ENSMUSG00000019988	Nedd1	pcm	GCP-WD	part of gamma Tubulin ring complex and recruits gamma tubulin
ENSMUSG00000034290	Nek9	pcm		NIMA family kinase targets Nedd1
ENSMUSG00000068115	Ninl	pcm	ninein -like
ENSMUSG00000031592	Pcm1	pcm
ENSMUSG00000001151	Pcnt	pcm			https://www.nature.com/articles/ncb2597
ENSMUSG00000020349	Ppp2ca	pcm_disassembly	PP2A	Phosphatase - may affect PCM	https://elifesciences.org/articles/47867.pdf			DOI: https://doi.org/10.1038/359246a0
ENSMUSG00000007564	Ppp2r1a	pcm_disassembly		subunit of PP2a
ENSMUSG00000030697	Ppp4c	pcm_disassembly
ENSMUSG00000035198	Tubg1	pcm	TBG1, gamma tubulin
ENSMUSG00000045007	Tubg2	pcm	TBG2, gamma tubulin
ENSMUSG00000025474	Tubgcp2	gamma_turc	GCP2
ENSMUSG00000000759	Tubgcp3	gamma_turc	GCP3
ENSMUSG00000027263	Tubgcp4	gamma_turc	GCP4
ENSMUSG00000033790	Tubgcp5	gamma_turc	GCP5
ENSMUSG00000051786	Tubgcp6	gamma_turc	GCP6
satellites		Figure 5A
ENSMUSG00000020807	4933427D14Rik	satellites	KIAA0753, Moonraker (MNR)
ENSMUSG00000025235	Bbs4	satellites
ENSMUSG00000047248	C2cd3	satellites	C2CD3	required for distal appendage assembly
ENSMUSG00000079235	Ccdc13	satellites
ENSMUSG00000038010	Ccdc138	satellites
ENSMUSG00000022833	Ccdc14	satellites
ENSMUSG00000056531	Ccdc18	satellites
ENSMUSG00000031143	Ccdc22	satellites
ENSMUSG00000048445	Ccdc57	satellites
ENSMUSG00000046753	Ccdc66	satellites
ENSMUSG00000037979	Ccdc92	satellites
ENSMUSG00000032218	Ccnb2	satellites
ENSMUSG00000019942	Cdk1	satellites
ENSMUSG00000040729	Cep126	satellites
ENSMUSG00000039781	Cep131	satellites
ENSMUSG00000022677	Fopnl	satellites	FOPNL
ENSMUSG00000019971	Cep290	satellites
ENSMUSG00000033671	Cep350	satellites
ENSMUSG00000069135	Fgfr1op	satellites	FOP (FGFR1 Oncogene Partner)
ENSMUSG00000024989	Cep55	satellites
ENSMUSG00000032534	Cep63	satellites
ENSMUSG00000021572	Cep72	satellites			10.1038/emboj.2009.161
ENSMUSG00000035394	Cfap53	satellites
ENSMUSG00000043051	Disc1	satellites
ENSMUSG00000042156	Dzip1	satellites
ENSMUSG00000006930	Hap1	satellites
ENSMUSG00000038047	Haus6	satellites
ENSMUSG00000037234	Hook3	satellites
ENSMUSG00000029104	Htt	satellites
ENSMUSG00000047766	Lrrc49	satellites
ENSMUSG00000037570	Mcrs1	satellites
ENSMUSG00000022109	Med4	satellites
ENSMUSG00000024294	Mib1	satellites
ENSMUSG00000028256	Odf2l	satellites
ENSMUSG00000040586	Ofd1	satellites
ENSMUSG00000031592	Pcm1	satellites
ENSMUSG00000022064	Pibf1	satellites	CEP90
ENSMUSG00000026504	Sdccag8	satellites
ENSMUSG00000002055	Spag5	satellites			https://doi.org/10.1186/2046-2530-1-2
ENSMUSG00000036825	Ssx2ip	satellites
ENSMUSG00000022364	Tbc1d31	satellites
ENSMUSG00000090626	Tex9	satellites
ENSMUSG00000020308	Tpgs1	satellites	tubulin polyglutamylase
ENSMUSG00000021771	Vdac2	satellites
ENSMUSG00000029029	Wrap73	satellites	WDR8 - involved in vesicle docking
shh targets and regulators		Figure 6A
ENSMUSG00000070348	Ccnd1	Shh Signaling_direct targets
ENSMUSG00000025407	Gli1	Shh Signaling_direct targets
ENSMUSG00000048402	Gli2	Shh Signaling_direct targets
ENSMUSG00000064325	Hhip	Shh Signaling_direct targets
ENSMUSG00000037169	Mycn	Shh Signaling_direct targets
ENSMUSG00000021466	Ptch1	Shh Signaling_direct targets
ENSMUSG00000028681	Ptch2	Shh Signaling_direct targets
ENSMUSG00000031548	Sfrp1	Shh Signaling_direct targets
ENSMUSG00000022687	Boc	Shh Signaling_positive Regulators			https://www.sciencedirect.com/science/article/pii/S1534580714005206?via%3Dihub
ENSMUSG00000024858	Adrbk1	Shh Signaling_positive Regulators			https://www.nature.com/articles/s41598-019-50157-5
ENSMUSG00000022812	Gsk3b	Shh Signaling_positive Regulators			https://pubmed.ncbi.nlm.nih.gov/31540917/
ENSMUSG00000038170	Pde4dip	Shh Signaling_positive Regulators			https://www.molbiolcell.org/doi/full/10.1091/mbc.E21-02-0064
ENSMUSG00000025810	Nrp1	Shh Signaling_positive Regulators			https://elifesciences.org/articles/07068
ENSMUSG00000025969	Nrp2	Shh Signaling_positive Regulators			https://elifesciences.org/articles/07068
ENSMUSG00000021699	Pde4d	Shh Signaling_positive Regulators			https://elifesciences.org/articles/07068
ENSMUSG00000028883	Sema3a	Shh Signaling_positive Regulators			https://elifesciences.org/articles/07068
ENSMUSG00000001761	Smo	Shh Signaling_positive Regulators
ENSMUSG00000026925	Inpp5e	Shh Signaling_Dual Regulator
ENSMUSG00000020654	Adcy3	Shh Signaling_negative Regulators
ENSMUSG00000020654	Adcy5	Shh Signaling_negative Regulators
ENSMUSG00000022994	Adcy6	Shh Signaling_negative Regulators
ENSMUSG00000036188	Ankmy2	Shh Signaling_negative Regulators
ENSMUSG00000021318	Gli3	Shh Signaling_negative Regulators
ENSMUSG00000027523	Gnas	Shh Signaling_negative Regulators
ENSMUSG00000040836	Gpr161	Shh Signaling_negative Regulators
ENSMUSG00000005469	Prkaca	Shh Signaling_negative Regulators
ENSMUSG00000005034	Prkacb	Shh Signaling_negative Regulators
ENSMUSG00000025231	Sufu	Shh Signaling_negative Regulators
ENSMUSG00000001521	Tulp3	Shh Signaling_negative Regulators
shh signaling associated		Figure 6B
ENSMUSG00000032735	Ablim3	Shh Signaling_Associated			https://www.ncbi.nlm.nih.gov/pmc/articles/PMC4874239/
ENSMUSG00000073043	Atoh1	Shh Signaling_Associated			https://www.ncbi.nlm.nih.gov/pmc/articles/PMC3638077/
ENSMUSG00000032179	Bmp5	Shh Signaling_Associated			https://www.ncbi.nlm.nih.gov/pmc/articles/PMC4874239/
ENSMUSG00000045382	Cxcr4	Shh Signaling_Associated			https://www.ncbi.nlm.nih.gov/pmc/articles/PMC4874239/
ENSMUSG00000002409	Dyrk1b	Shh Signaling_Associated			https://www.ncbi.nlm.nih.gov/pmc/articles/PMC4872774/
ENSMUSG00000048915	Efna5	Shh Signaling_Associated			https://www.ncbi.nlm.nih.gov/pmc/articles/PMC4874239/
ENSMUSG00000041075	Fzd7	Shh Signaling_Associated			https://www.ncbi.nlm.nih.gov/pmc/articles/PMC4874239/
ENSMUSG00000031714	Gab1	Shh Signaling_Associated			https://pubmed.ncbi.nlm.nih.gov/21267586/
ENSMUSG00000071658	Gng3	Shh Signaling_Associated			https://www.ncbi.nlm.nih.gov/pmc/articles/PMC4874239/
ENSMUSG00000028800	Hdac1	Shh Signaling_Associated			https://www.ncbi.nlm.nih.gov/pmc/articles/PMC4874239/
ENSMUSG00000023411	Nfatc4	Shh Signaling_Associated			https://www.ncbi.nlm.nih.gov/pmc/articles/PMC4874239/
ENSMUSG00000000120	Ngfr	Shh Signaling_Associated			https://www.ncbi.nlm.nih.gov/pmc/articles/PMC4874239/
ENSMUSG00000059146	Ntrk3	Shh Signaling_Associated			https://www.ncbi.nlm.nih.gov/pmc/articles/PMC4874239/
ENSMUSG00000032006	Pdgfd	Shh Signaling_Associated			https://www.ncbi.nlm.nih.gov/pmc/articles/PMC4874239/
ENSMUSG00000029231	Pdgfra	Shh Signaling_Associated			https://www.ncbi.nlm.nih.gov/pmc/articles/PMC4874239/
ENSMUSG00000039943	Plcb4	Shh Signaling_Associated			https://www.ncbi.nlm.nih.gov/pmc/articles/PMC4874239/
ENSMUSG00000074785	Plxnc1	Shh Signaling_Associated			https://www.ncbi.nlm.nih.gov/pmc/articles/PMC4874239/
ENSMUSG00000029120	Ppp2r2c	Shh Signaling_Associated			https://www.ncbi.nlm.nih.gov/pmc/articles/PMC4874239/
ENSMUSG00000002688	Prkd1	Shh Signaling_Associated			https://www.ncbi.nlm.nih.gov/pmc/articles/PMC4874239/
ENSMUSG00000017491	Rarb	Shh Signaling_Associated			https://www.ncbi.nlm.nih.gov/pmc/articles/PMC4874239/
ENSMUSG00000022883	Robo1	Shh Signaling_Associated			https://www.ncbi.nlm.nih.gov/pmc/articles/PMC4874239/
ENSMUSG00000022261	Sdc2	Shh Signaling_Associated			https://www.ncbi.nlm.nih.gov/pmc/articles/PMC4874239/
ENSMUSG00000019647	Sema6a	Shh Signaling_Associated			https://www.ncbi.nlm.nih.gov/pmc/articles/PMC4874239/
ENSMUSG00000021319	Sfrp4	Shh Signaling_Associated			https://www.ncbi.nlm.nih.gov/pmc/articles/PMC4874239/
ENSMUSG00000018822	Sfrp5	Shh Signaling_Associated			https://www.ncbi.nlm.nih.gov/pmc/articles/PMC4874239/
ENSMUSG00000074637	Sox2	Shh Signaling_Associated			https://www.ncbi.nlm.nih.gov/pmc/articles/PMC4874239/
ENSMUSG00000000567	Sox9	Shh Signaling_Associated			https://www.ncbi.nlm.nih.gov/pmc/articles/PMC4874239/
ENSMUSG00000061878	Sphk1	Shh Signaling_Associated			https://www.ncbi.nlm.nih.gov/pmc/articles/PMC4874239/
ENSMUSG00000020121	Srgap1	Shh Signaling_Associated			https://www.ncbi.nlm.nih.gov/pmc/articles/PMC4874239/
ENSMUSG00000053477	Tcf4	Shh Signaling_Associated			https://www.ncbi.nlm.nih.gov/pmc/articles/PMC4874239/
ENSMUSG00000024985	Tcf7l2	Shh Signaling_Associated			https://www.ncbi.nlm.nih.gov/pmc/articles/PMC4874239/
ENSMUSG00000039239	Tgfb2	Shh Signaling_Associated			https://www.ncbi.nlm.nih.gov/pmc/articles/PMC4874239/
ENSMUSG00000059552	Trp53	Shh Signaling_Associated			https://www.ncbi.nlm.nih.gov/pmc/articles/PMC4874239/
ENSMUSG00000059921	Unc5c	Shh Signaling_Associated			https://www.ncbi.nlm.nih.gov/pmc/articles/PMC4874239/
ENSMUSG00000024238	Zeb1	Shh Signaling_Associated			https://pubmed.ncbi.nlm.nih.gov/27178982/
ENSMUSG00000032368	Zic1	Shh Signaling_Associated			https://www.jneurosci.org/content/18/1/284
ENSMUSG00000061524	Zic2	Shh Signaling_Associated
Genes in addition to above that were used in expression pattern clustering in figure 2
ENSMUSG00000020807	4933427D14Rik	distal_appendage	KIAA0753, Moonraker (MNR)
ENSMUSG00000007827	Ankrd26	distal_appendage
ENSMUSG00000033904	Ccp110	distal_appendage	CPII0
ENSMUSG00000043987	Cep164	distal_appendage
ENSMUSG00000020024	Cep83	distal_appendage	CCDC41	Depletion inhibits immune synapse docking
ENSMUSG00000023072	Cep89	distal_appendage	CEP123
ENSMUSG00000022604	Cep97	distal_appendage
ENSMUSG00000020776	Fbf1	distal_appendage
ENSMUSG00000068115	Ninl	distal_appendage	ninein -like
ENSMUSG00000040586	Ofd1	distal_appendage
ENSMUSG00000022064	Pibf1	distal_appendage	CEP90
ENSMUSG00000025507	Pidd1	distal_appendage
ENSMUSG00000059834	Sclt1	distal_appendage
ENSMUSG00000090100	Ttbk2	distal_appendage
ENSMUSG00000031150	Ccdc120	sub_distal_appendage			PMID: 28422092
ENSMUSG00000074358	Ccdc61	sub_distal_appendage			https://doi.org/10.1111/boc.201900038
ENSMUSG00000038903	Ccdc68	sub_distal_appendage			PMID: 28422092
ENSMUSG00000020728	Cep112	sub_distal_appendage
ENSMUSG00000061533	Cep128	sub_distal_appendage
ENSMUSG00000057335	Cep170	sub_distal_appendage	centrosomal protein 170kDa
ENSMUSG00000057110	Cntrl	sub_distal_appendage	centriolin
ENSMUSG00000031865	Dctn1	sub_distal_appendage	dynactin 1		doi: 10.1038/emboj.2013.3
ENSMUSG00000021693	Kif2a	sub_distal_appendage
ENSMUSG00000018395	Kif3a	sub_distal_appendage			doi: 10.1038/emboj.2013.3
ENSMUSG00000050335	Lgals3	sub_distal_appendage
ENSMUSG00000021068	Nin	sub_distal_appendage	ninein (GSK3B interacting protein)
ENSMUSG00000026790	Odf2	sub_distal_appendage	outer dense fiber of sperm tails 2
ENSMUSG00000002486	Tchp	sub_distal_appendage	Trichoplein
ENSMUSG00000019845	Tube1	sub_distal_appendage	TBE, epsilon tubulin		DOI: 10.1038/ncb900
ENSMUSG00000019986	Ahi1	transition_zone
ENSMUSG00000001039	B9d1	transition_zone
ENSMUSG00000063439	B9d2	transition_zone
ENSMUSG00000039765	Cc2d2a	transition_zone
ENSMUSG00000056919	Cep162	transition_zone
ENSMUSG00000092074	Dynlt1a	transition_zone	Tctex	Primary - Tranistion zone	https://www.nature.com/articles/ncb2218
ENSMUSG00000096255	Dynlt1b	transition_zone
ENSMUSG00000000579	Dynlt1c	transition_zone
ENSMUSG00000095677	Dynlt1f	transition_zone
ENSMUSG00000050248	Evc2	transition_zone
ENSMUSG00000032258	Lca5	transition_zone
ENSMUSG00000034121	Mks1	transition_zone
ENSMUSG00000017405	Nek8	transition_zone
ENSMUSG00000027378	Nphp1	transition_zone
ENSMUSG00000039577	Nphp4	transition_zone
ENSMUSG00000031174	Rpgr	transition_zone
ENSMUSG00000057132	Rpgrip1	transition_zone
ENSMUSG00000033282	Rpgrip1l	transition_zone	MKS5, Nphp8
ENSMUSG00000038593	Tctn1	transition_zone
ENSMUSG00000118662	Tctn2	transition_zone
ENSMUSG00000025008	Tctn3	transition_zone
ENSMUSG00000020895	Tmem107	transition_zone
ENSMUSG00000024666	Tmem138	transition_zone
ENSMUSG00000049904	Tmem17	transition_zone
ENSMUSG00000024667	Tmem216	transition_zone
ENSMUSG00000031951	Tmem231	transition_zone	TMEM231
ENSMUSG00000038079	Tmem237	transition_zone
ENSMUSG00000049488	Tmem67	transition_zone
ENSMUSG00000025505	Tmem80	transition_zone			https://doi.org/10.1371/journal.pbio.1002416
ENSMUSG00000074358	Ccdc61	cohesion			https://doi.org/10.1111/boc.201900038
ENSMUSG00000039298	Cdk5rap2	cohesion	CEP215, CNN		https://www.nature.com/articles/ncb2591, and 10.1016/j.devcel.2010.05.017
ENSMUSG00000036403	Cep135	cohesion		interaction with CNAP	doi: 10.1242/jcs.142331
ENSMUSG00000038241	Cep250	cohesion	CEP250, CNAP1	target of Nek2; interacts with rootletin in centriole cohesion
ENSMUSG00000038215	Cep44	cohesion			https://doi.org/10.1242/jcs.239616
ENSMUSG00000019813	Cep57l1	cohesion			https://doi.org/10.1083/jcb.202005153
ENSMUSG00000044066	Cep68	cohesion
ENSMUSG00000040860	Crocc	cohesion	CROCC	Rootletin
ENSMUSG00000031865	Dctn1	cohesion	dynactin 1		doi: 10.1038/emboj.2013.3
ENSMUSG00000058290	Espl1	cohesion	separase	cysteine protease, separation of centrioles during mitosis as well as sister chromatids in metaphase / anaphase
ENSMUSG00000018395	Kif3a	cohesion			doi: 10.1038/emboj.2013.3
ENSMUSG00000025145	Lrrc45	cohesion		cohesion:	https://www.sciencedirect.com/science/article/pii/S2211124713004294
ENSMUSG00000022314	Rad21	cohesion	Scc1	chromosome cohesion protein used in centriole cohesion
ENSMUSG00000033904	Ccp110	CP110-Cep97_cap_regulation	CPII0		DOI: 10.1038/ncomms10777
ENSMUSG00000043987	Cep164	CP110-Cep97_cap_regulation			DOI: 10.1038/ncomms10777
ENSMUSG00000033671	Cep350	CP110-Cep97_cap_regulation
ENSMUSG00000041491	Cep78	CP110-Cep97_cap_regulation
ENSMUSG00000022604	Cep97	CP110-Cep97_cap_regulation			DOI: 10.1038/ncomms10777
ENSMUSG00000024740	Ddb1	CP110-Cep97_cap_regulation		recruited by Cep78 and Cep350 to affect CP110 capping	DOI: https://doi.org/10.7554/eLife.63731
ENSMUSG00000028630	Dyrk2	CP110-Cep97_cap_regulation	DYRK2	recruited by Cep78 and Cep350 to affect CP110 capping	DOI: https://doi.org/10.7554/eLife.63731
ENSMUSG00000026925	Inpp5e	CP110-Cep97_cap_regulation			DOI: 10.1038/ncomms10777
ENSMUSG00000028438	Kif24	CP110-Cep97_cap_regulation			DOI:https://doi.org/10.1016/j.cell.2011.04.028
ENSMUSG00000034902	Pip5k1c	CP110-Cep97_cap_regulation	PIP5K1C, PIPKI gamma	makes PIP2	DOI: 10.1038/ncomms10777
ENSMUSG00000015149	Sirt2	CP110-Cep97_cap_regulation
ENSMUSG00000090100	Ttbk2	CP110-Cep97_cap_regulation			DOI: 10.1038/ncomms10777
ENSMUSG00000037487	Ubr5	CP110-Cep97_cap_regulation	Edd1	E3 ubiquitin ligase recruited by Cep78 and Cep350 to affect CP110 capping	DOI: https://doi.org/10.7554/eLife.63731	DOI: https://doi.org/10.7554/eLife.63731
ENSMUSG00000022911	Arl13b	imm_synapse	Arl13B
ENSMUSG00000025035	Arl3	imm_synapse
ENSMUSG00000025162	Csnk1d	imm_synapse			immune: doi: 10.1083/jcb.201106025
ENSMUSG00000024772	Ehd1	imm_synapse			DOI: https://doi.org/10.4049/jimmunol.1601793
ENSMUSG00000024065	Ehd3	imm_synapse			DOI: https://doi.org/10.4049/jimmunol.1601793
ENSMUSG00000001105	Ift20	imm_synapse	IFT20
ENSMUSG00000017858	Ift52	imm_synapse	IFT52
ENSMUSG00000032965	Ift57	imm_synapse	IFT57
ENSMUSG00000040040	Ift88	imm_synapse	IFT88
ENSMUSG00000027375	Mal	imm_synapse			DOI: 10.1242/jcs.164970
ENSMUSG00000027479	Mapre1	imm_synapse	EB1
ENSMUSG00000004771	Rab11a	imm_synapse
ENSMUSG00000037098	Rab11fip3	imm_synapse	FIP3	Arf-Rab11 effector
ENSMUSG00000026433	Rab29	imm_synapse
ENSMUSG00000017831	Rab5a	imm_synapse
ENSMUSG00000003037	Rab8a	imm_synapse	RAB8A	involved in ciliogenesis and traficking
ENSMUSG00000034292	Traf3ip1	imm_synapse	IFT54
ENSMUSG00000002058	Unc119	imm_synapse	HRG4	ciliary traficking? Involved in immune synapse
ENSMUSG00000051412	Vamp7	imm_synapse		with Syntaxin 3 and SNAP25	https://doi.org/10.1371/journal.pone.0086425
ENSMUSG00000022722	Arl6	bbsome	BBS3
ENSMUSG00000084957	Bbip1	bbsome	BBIP10, BBS18
ENSMUSG00000006464	Bbs1	bbsome
ENSMUSG00000035759	Bbs10	bbsome
ENSMUSG00000051444	Bbs12	bbsome
ENSMUSG00000031755	Bbs2	bbsome
ENSMUSG00000025235	Bbs4	bbsome
ENSMUSG00000063145	Bbs5	bbsome
ENSMUSG00000037325	Bbs7	bbsome
ENSMUSG00000035919	Bbs9	bbsome
ENSMUSG00000028795	Ccdc28b	bbsome		interacts with Kinesin 1 components to inhibit cilia extention	DOI: 10.1038/s41598-018-21329-6
ENSMUSG00000027274	Mkks	bbsome
ENSMUSG00000051675	Trim32	bbsome	BBS11	E3 ubiquitin ligase
ENSMUSG00000021013	Ttc8	bbsome	BBS8
ENSMUSG00000006699	Cdc42	polarity	CDC42
ENSMUSG00000016028	Celsr1	polarity
ENSMUSG00000044279	Crb3	polarity	Crumbs3
ENSMUSG00000029763	Exoc4	polarity	Sec8
ENSMUSG00000061244	Exoc5	polarity	Sec10
ENSMUSG00000020792	Exoc7	polarity	exo70
ENSMUSG00000007989	Fzd3	polarity
ENSMUSG00000025812	Pard3	polarity	Par3
ENSMUSG00000005699	Pard6a	polarity	Par6
ENSMUSG00000044641	Pard6b	polarity
ENSMUSG00000056214	Pard6g	polarity
ENSMUSG00000029053	Prkcz	polarity	PRKCZ
ENSMUSG00000022783	Spag6l	polarity	SPAG6
ENSMUSG00000026556	Vangl2	polarity		important in cilia positioning with Celsr1 and Fzd3
ENSMUSG00000033933	Vhl	polarity	VHLH
ENSMUSG00000047248	C2cd3	centriole	C2CD3	required for distal appendage assembly
ENSMUSG00000033904	Ccp110	centriole	CPII0
ENSMUSG00000064128	Cenpj	centriole	SAS4, CPAP	centriole or PCM?	https://journals.biologists.com/bio/article/1/10/965/17297/3D-structured-illumination-microscopy-provides
ENSMUSG00000039523	Cep104	centriole
ENSMUSG00000048799	Cep120	centriole	Ccdc100		https://www.nature.com/articles/ncb2591?foxtrotcallback=true
ENSMUSG00000061533	Cep128	centriole
ENSMUSG00000036403	Cep135	centriole		interaction with CNAP	doi: 10.1242/jcs.142331
ENSMUSG00000068394	Cep152	centriole			https://royalsocietypublishing.org/doi/full/10.1098/rsob.120104
ENSMUSG00000035790	Cep19	centriole
ENSMUSG00000038241	Cep250	centriole	CEP250, CNAP1	target of Nek2; interacts with rootletin in centriole cohesion
ENSMUSG00000069135	Fgfr1op	centriole	FOP (FGFR1 Oncogene Partner)
ENSMUSG00000038215	Cep44	centriole			https://doi.org/10.1242/jcs.239616
ENSMUSG00000032534	Cep63	centriole
ENSMUSG00000022604	Cep97	centriole
ENSMUSG00000050996	Cetn1	centriole
ENSMUSG00000031347	Cetn2	centriole
ENSMUSG00000032782	Cntrob	centriole
ENSMUSG00000056763	Cspp1	centriole		Shh signailing with CEP104
ENSMUSG00000090035	Galnt4	centriole
ENSMUSG00000038126	Mphosph9	centriole	MPP9		DOI: 10.1038/s41467-018-06990-9
ENSMUSG00000023345	Poc1a	centriole
ENSMUSG00000019952	Poc1b	centriole
ENSMUSG00000021671	Poc5	centriole
ENSMUSG00000027959	Sass6	centriole
ENSMUSG00000043065	Spice1	centriole
ENSMUSG00000028718	Stil	centriole
ENSMUSG00000034601	2700049A03Rik	centrosome	KIAA0586	TALPID3
ENSMUSG00000025228	Actr1a	centrosome	Centractin alpha	a centrosome associated actin homolog
ENSMUSG00000037351	Actr1b	centrosome	Centractin beta
ENSMUSG00000033952	Aspm	centrosome		partners with Wdr62
ENSMUSG00000040084	Bub1b	centrosome
ENSMUSG00000022428	Cby1	centrosome	CBY1	distal tip of mother centriole - wnt / beta catenin path for ciliogensis -	https://www.molbiolcell.org/doi/10.1091/mbc.e14-02-0735
ENSMUSG00000032740	Ccdc88a	centrosome	Girdin	interacts with rootletin	DOI: 10.1016/j.devcel.2016.07.013
ENSMUSG00000028969	Cdk5	centrosome
ENSMUSG00000031292	Cdkl5	centrosome			https://www.nature.com/articles/s41598-017-05875-z and https://www.sciencedirect.com/science/article/pii/S0168010221002091
ENSMUSG00000029790	Cep41	centrosome	CEP41, tsga14
ENSMUSG00000056267	Cep70	centrosome	CEP70	interacts with gamma tubulin
ENSMUSG00000073542	Cep76	centrosome	CEP76	prevents centriole reduplication
ENSMUSG00000041491	Cep78	centrosome	CEP78
ENSMUSG00000021537	Cetn3	centrosome	CETN3
ENSMUSG00000026649	Cfap126	centrosome		centriole docking
ENSMUSG00000025162	Csnk1d	centrosome			https://pubmed.ncbi.nlm.nih.gov/24648492/
ENSMUSG00000036712	Cyld	centrosome	CYLD
ENSMUSG00000029071	Dvl1	centrosome	Dishevelled		https://doi.org/10.1073/pnas.1608783113
ENSMUSG00000028630	Dyrk2	centrosome		kinase;	DOI: 10.7554/eLife.57381
ENSMUSG00000035455	Fignl1	centrosome		AAATPase- microtubule severing. may prevent ciliogenesis:	DOI: 10.1080/15384101.2016.1204059
ENSMUSG00000034201	Gas2l1	centrosome
ENSMUSG00000020745	Pafah1b1	centrosome	Lis1
ENSMUSG00000026239	Pde6d	centrosome	INPP5E cilia targeting
ENSMUSG00000030867	Plk1	centrosome
ENSMUSG00000025758	Plk4	centrosome
ENSMUSG00000005469	Prkaca	centrosome	PKA	Cohesion:	https://www.nature.com/articles/s41598-019-43338-9
ENSMUSG00000005034	Prkacb	centrosome	PKA
ENSMUSG00000022329	Stk3	centrosome	Mst2		DOI: 10.1038/ncb2120
ENSMUSG00000065954	Tacc1	centrosome			https://www.sciencedirect.com/science/article/pii/S0962892408001694?via%3Dihub
ENSMUSG00000030852	Tacc2	centrosome
ENSMUSG00000037313	Tacc3	centrosome			https://royalsocietypublishing.org/doi/pdf/10.1098/rstb.2013.0459
ENSMUSG00000020115	Tbk1	centrosome
ENSMUSG00000037466	4930427A07Rik	centrosome	Tubulin epsilon and delta complex 1
ENSMUSG00000024118	1600002H07Rik	centrosome	Tubulin epsilon and delta complex 2
ENSMUSG00000020513	Tubd1	centrosome	TBD, delta tubulin
ENSMUSG00000020402	Vdac1	centrosome		negative regulator of ciliogenesis
ENSMUSG00000008892	Vdac3	centrosome		negative regulator of ciliogenesis
ENSMUSG00000031913	Vps4a	centrosome
ENSMUSG00000009907	Vps4b	centrosome
ENSMUSG00000037020	Wdr62	centrosome
ENSMUSG00000002058	Unc119	cilia	HRG4	ciliary traficking? Involved in immune synapse
ENSMUSG00000025035	Arl3	cilia
ENSMUSG00000026433	Rab29	cilia
ENSMUSG00000027375	Mal	cilia			DOI: 10.1242/jcs.164970
ENSMUSG00000027479	Mapre1	cilia	EB1
ENSMUSG00000051412	Vamp7	cilia		with Syntaxin 3 and SNAP25	https://doi.org/10.1371/journal.pone.0086425
ENSMUSG00000020654	Adcy3	cilia	Adcy3	adenylyl cyclase in cilium
ENSMUSG00000022840	Adcy5	cilia	Adcy5	adenylyl cyclase in cilium
ENSMUSG00000022994	Adcy6	cilia	Adcy6	adenylyl cyclase in cilium
ENSMUSG00000024256	Adcyap1	cilia	PACAP
ENSMUSG00000029778	Adcyap1r1	cilia	PAC1
ENSMUSG00000063810	Alms1	cilia
ENSMUSG00000024944	Arl2	cilia
ENSMUSG00000031776	Arl2bp	cilia
ENSMUSG00000018909	Arrb1	cilia	Arrb1	Beta Arrestin
ENSMUSG00000060216	Arrb2	cilia	Arrb2	Beta Arrestin
ENSMUSG00000022377	Asap1	cilia	Asap1	Arf GAP
ENSMUSG00000016541	Atxn10	cilia	DOI: 10.1016/j.cell.2011.04.019
ENSMUSG00000021483	Cdk20	cilia	Ccrk		https://journals.plos.org/plosone/article?id=10.1371/journal.pone.0258497
ENSMUSG00000069135	Fgfr1op	cilia	Fgfr1op	involved in IFT	10.1016/j.devcel.2017.05.016
ENSMUSG00000009828	Ick	cilia	ICK
ENSMUSG00000039801	2410089E03Rik	cilia	Jbts17	DOI:https://doi.org/10.1016/j.tcb.2016.12.001
ENSMUSG00000073733	Rsg1	cilia	Rsg1		https://doi.org/10.1083/jcb.201604048 and DOI:https://doi.org/10.1016/j.tcb.2016.12.001
ENSMUSG00000056268	Dennd1b	cilia	Rab GEF for Rab35		https://doi.org/10.15252/embr.201847625
ENSMUSG00000073791	Efcab7	cilia		interacts with Evc and Evc2 and Efcab7	https://doi.org/10.1016/j.devcel.2014.01.021
ENSMUSG00000029122	Evc	cilia	EVC	interacts with Smoothened
ENSMUSG00000028086	Fbxw7	cilia	FBW7	regulator of TALPID3 and NDE1	https://doi.org/10.1038/s42003-021-02504-4
ENSMUSG00000032633	Flcn	cilia		Kif3A interacting protein - MTORC.
ENSMUSG00000011658	Fuz	cilia	fuzzy planar cell polarity protein	Rab23 GEF,	https://www.cell.com/current-biology/pdfExtended/S0960-9822(19)31016-4
ENSMUSG00000025224	Gbf1	cilia
ENSMUSG00000021218	Gdi2	cilia			https://www.ncbi.nlm.nih.gov/pmc/articles/PMC4882437/
ENSMUSG00000026925	Inpp5e	cilia	INPP5E
ENSMUSG00000060798	Intu	cilia	Inturned, Pdzd6	Rab23 GEF,	https://www.cell.com/current-biology/pdfExtended/S0960-9822(19)31016-4
ENSMUSG00000028344	Invs	cilia	INVS
ENSMUSG00000022837	Iqcb1	cilia	NPHP5
ENSMUSG00000036555	Iqce	cilia		interacts with Evc and Evc2 and Efcab7	https://doi.org/10.1016/j.devcel.2014.01.021
ENSMUSG00000050335	Lgals3	cilia	LGALS3	galectin binding localized to cilia
ENSMUSG00000053522	Lgals7	cilia	LGALS7	galectin binding localized to cilia
ENSMUSG00000057554	Lgals8	cilia	LGALS8	galectin binding localized to cilia
ENSMUSG00000032479	Map4	cilia			doi: 10.1242/jcs.111377
ENSMUSG00000029166	Mapre3	cilia	EB3
ENSMUSG00000031644	Nek1	cilia	NEK1
ENSMUSG00000021918	Nek4	cilia	NEK4
ENSMUSG00000034290	Nek9	cilia	NEK9
ENSMUSG00000032558	Nphp3	cilia	NPHP3
ENSMUSG00000001173	Ocrl	cilia	OCRL1
ENSMUSG00000030660	Pik3c2a	cilia	endosome protein that effects cilia traficking		https://jasn.asnjournals.org/content/jnephrol/27/4/1135.full.pdf
ENSMUSG00000034902	Pip5k1c	cilia	PIP5K1C, PIPKI gamma	makes PIP2
ENSMUSG00000034462	Pkd2	cilia
ENSMUSG00000020612	Prkar1a	cilia	PRKAR1A	PKA-regulatory subunit
ENSMUSG00000029086	Prom1	cilia	PROM1	Prominin1
ENSMUSG00000027376	Prom2	cilia	PROM2	Prominin2
ENSMUSG00000020671	Rab10	cilia		Phosphorylation of Rab10 by LRRK2 prevents ciliogenesis
ENSMUSG00000029923	Rab19	cilia	RAB19	ciliogenesis
ENSMUSG00000004768	Rab23	cilia	RAB23	cilia Rab - Hh signaling and more
ENSMUSG00000029128	Rab28	cilia
ENSMUSG00000000711	Rab5b	cilia
ENSMUSG00000019173	Rab5c	cilia
ENSMUSG00000020817	Rabep1	cilia	Rabaptin5
ENSMUSG00000030727	Rabep2	cilia	Rabaptin-5beta
ENSMUSG00000025340	Rabgef1	cilia	Rabex-5
ENSMUSG00000022621	Rabl2	cilia		associates with CEP19 to target myristolated proteins to cilia. 2A only form in mouse
ENSMUSG00000042671	Rgs8	cilia	RGS8	(= IFT22, which is positive above)
ENSMUSG00000029392	Rilpl1	cilia		cilia membrane removal	doi: 10.1091/mbc.E12-08-0598
ENSMUSG00000029401	Rilpl2	cilia		cilia membrane removal	doi: 10.1091/mbc.E12-08-0598
ENSMUSG00000060090	Rp2	cilia		Arl3 GAP; interact with Kif7 and Kif17	doi: 10.1093/hmg/ddx143
ENSMUSG00000026276	Sept2	cilia			doi: 10.1242/jcs.111377
ENSMUSG00000001833	Sept7	cilia			doi: 10.1242/jcs.111377
ENSMUSG00000059248	Sept9	cilia			doi: 10.1242/jcs.111377
ENSMUSG00000027273	Snap25	cilia			DOI:https://doi.org/10.1074/jbc.273.6.3422
ENSMUSG00000038301	Snx10	cilia			https://doi.org/10.1038/cr.2011.134
ENSMUSG00000021007	Spata7	cilia		mostly studied in photoreceptors	doi: 10.1093/hmg/ddu573
ENSMUSG00000026966	Ssna1	cilia			doi: 10.1091/mbc.E10-07-0596
ENSMUSG00000041488	Stx3	cilia		With SNAP-25 for delivery	DOI: 10.1242/jcs.039982
ENSMUSG00000063450	Syne2	cilia	nesprin-2
ENSMUSG00000034412	Tbc1d10a	cilia		Rab GAP for Rab35	https://doi.org/10.15252/embr.201847625
ENSMUSG00000038122	Tbc1d32	cilia	Bromi		doi: 10.1016/j.devcel.2009.12.014
ENSMUSG00000042870	Tom1	cilia	TOM1	Nachury proteome; clathrin adaptor, endosomal sorting , ESCRT 0
ENSMUSG00000000538	Tom1l2	cilia	TOM1L2	Nachury proteome - valdiated localization; clathrin adaptor, endosomal sorting , ESCRT 0
ENSMUSG00000021188	Trip11	cilia	GMAP-210	anchors IFT20 to the Golgi
ENSMUSG00000031028	Tub	cilia	TUB
ENSMUSG00000037446	Tulp1	cilia
ENSMUSG00000001521	Tulp3	cilia	TULP3
ENSMUSG00000037487	Ubr5	cilia	UBR5
ENSMUSG00000020319	Wdpcp	cilia
ENSMUSG00000042055	Wdr11	cilia		effects Gli3 signaling	https://doi.org/10.1016/j.cub.2012.01.031
ENSMUSG00000092074	Dynlt1a	mt_motor	Tctex	Primary - Tranistion zone	https://www.nature.com/articles/ncb2218
ENSMUSG00000028438	Kif24	mt_motor		NEK2-KIF24
ENSMUSG00000021693	Kif2a	mt_motor		depolymerizes microtubules; PLK-KIF2A	DOI:https://doi.org/10.1016/j.celrep.2015.01.003
ENSMUSG00000050382	Kif7	mt_motor		Costal 2 homolog. Shh signaling
ENSMUSG00000047193	Dync2h1	mt_motor		IFT Dynein	https://www.nature.com/articles/ncomms8092
ENSMUSG00000042050	Wdr60	mt_motor	Wdr60	Dynein-2 intermediate Chain
ENSMUSG00000039715	Wdr34	mt_motor	Wdr34	Dynein-2 intermediate Chains
ENSMUSG00000024253	Dync2li1	mt_motor
ENSMUSG00000009013	Dynll1	mt_motor
ENSMUSG00000047459	Dynlrb1	mt_motor
ENSMUSG00000096255	Dynlt1b	mt_motor
ENSMUSG00000000579	Dynlt1c	mt_motor
ENSMUSG00000095677	Dynlt1f	mt_motor
ENSMUSG00000014075	Tctex1d2	mt_motor	Tctex1d2
ENSMUSG00000012443	Kif11	mt_motor
ENSMUSG00000041498	Kif14	mt_motor
ENSMUSG00000028758	Kif17	mt_motor		IFT Dynein
ENSMUSG00000010021	Kif19a	mt_motor		dual functions of motility along ciliary microtubules and depolymerization of microtubules.	Wang 2016
ENSMUSG00000060176	Kif27	mt_motor
ENSMUSG00000018395	Kif3a	mt_motor		Kinesin 2 component
ENSMUSG00000027475	Kif3b	mt_motor		Kinesin 2 component
ENSMUSG00000020668	Kif3c	mt_motor
ENSMUSG00000006740	Kif5b	mt_motor		Kinesin 1 component - inhibits cilia growth	DOI: 10.1038/s41598-018-21329-6
ENSMUSG00000026764	Kif5c	mt_motor
ENSMUSG00000026585	Kifap3	mt_motor		Kinesin 2 component
ENSMUSG00000021288	Klc1	mt_motor		Kinesin 1 component - inhibits cilia growth	DOI: 10.1038/s41598-018-21329-6
ENSMUSG00000046755	Kif2b	mt_motor
ENSMUSG00000028678	Kif2c	mt_motor	Mcak
ENSMUSG00000053799	Exoc6	vesicular_trafficking	Sec15	exocyst at centriole
ENSMUSG00000036273	Lrrk2	vesicular_trafficking			doi: 10.7554/eLife.31012.
ENSMUSG00000077450	Rab11b	vesicular_trafficking
ENSMUSG00000064181	Rab3ip	vesicular_trafficking	Rabin8
ENSMUSG00000051586	Mical3	vesicular_trafficking	MICAL3	interacts with Rab8 involved in vesicle fusion
ENSMUSG00000001105	Ift20	vesicular_trafficking	IFT20
ENSMUSG00000003037	Rab8a	vesicular_trafficking	RAB8A	involved in ciliogenesis and traficking
ENSMUSG00000004771	Rab11a	vesicular_trafficking
ENSMUSG00000024065	Ehd3	vesicular_trafficking			DOI: https://doi.org/10.4049/jimmunol.1601793
ENSMUSG00000024772	Ehd1	vesicular_trafficking			DOI: https://doi.org/10.4049/jimmunol.1601793
ENSMUSG00000027375	Mal	vesicular_trafficking			DOI: 10.1242/jcs.164970
ENSMUSG00000037098	Rab11fip3	vesicular_trafficking	FIP3	Arf-Rab11 effector
ENSMUSG00000051412	Vamp7	vesicular_trafficking		with Syntaxin 3 and SNAP25	https://doi.org/10.1371/journal.pone.0086425
ENSMUSG00000025224	Gbf1	vesicular_trafficking
ENSMUSG00000017831	Rab5a	vesicular_trafficking
ENSMUSG00000026433	Rab29	vesicular_trafficking
ENSMUSG00000021877	Arf4	vesicular_trafficking	Arf4	traficking to cilia
ENSMUSG00000022377	Asap1	vesicular_trafficking	Asap1	Arf GAP
ENSMUSG00000029128	Rab28	vesicular_trafficking
ENSMUSG00000000711	Rab5b	vesicular_trafficking
ENSMUSG00000019173	Rab5c	vesicular_trafficking
ENSMUSG00000020817	Rabep1	vesicular_trafficking	Rabaptin5
ENSMUSG00000030727	Rabep2	vesicular_trafficking	Rabaptin-5beta
ENSMUSG00000025340	Rabgef1	vesicular_trafficking	Rabex-5
ENSMUSG00000022621	Rabl2	vesicular_trafficking		associates with CEP19 to target myristolated proteins to cilia. 2A only form in mouse
ENSMUSG00000027273	Snap25	vesicular_trafficking			DOI:https://doi.org/10.1074/jbc.273.6.3422
ENSMUSG00000038301	Snx10	vesicular_trafficking			https://doi.org/10.1038/cr.2011.134
ENSMUSG00000041488	Stx3	vesicular_trafficking		With SNAP-25 for delivery	DOI: 10.1242/jcs.039982
ENSMUSG00000042870	Tom1	vesicular_trafficking	TOM1	Nachury proteome; clathrin adaptor, endosomal sorting , ESCRT 0
ENSMUSG00000000538	Tom1l2	vesicular_trafficking	TOM1L2	Nachury proteome - valdiated localization; clathrin adaptor, endosomal sorting , ESCRT 0
ENSMUSG00000021188	Trip11	vesicular_trafficking	GMAP-210	anchors IFT20 to the Golgi
ENSMUSG00000014355	Anapc1	ubiquitin		E3 ubiquitin ligase with CDC20 - effects Nek1 path of cilia resorption	https://doi.org/10.7554/eLife.03083.001
ENSMUSG00000017146	Brca1	ubiquitin		E3 ubiquitin ligase; ubiquitinates gamma tubulin and is involved in centriole duplication
ENSMUSG00000004364	Cul3	ubiquitin		E3 ubiquitin ligase
ENSMUSG00000036712	Cyld	ubiquitin		Deubiquitinase; also in Centrosome. Interacts with CEP192 in PCM
ENSMUSG00000024740	Ddb1	ubiquitin		recruited by Cep78 and Cep350 to affect CP110 capping	DOI: https://doi.org/10.7554/eLife.63731
ENSMUSG00000028630	Dyrk2	ubiquitin	DYRK2	recruited by Cep78 and Cep350 to affect CP110 capping	DOI: https://doi.org/10.7554/eLife.63731
ENSMUSG00000028086	Fbxw7	ubiquitin		SCF (complex of SKP1, CUL1 and F-box protein)-type ubiquitin ligase	https://doi.org/10.15252/embj.201490831
ENSMUSG00000030451	Herc2	ubiquitin		E3 ubiquitin ligase; CP110 cap removal
ENSMUSG00000001098	Kctd10	ubiquitin		E3 ubiquitin ligase
ENSMUSG00000033287	Kctd17	ubiquitin		E3 ubiquitin ligase; regulates Trichoplectin degradation
ENSMUSG00000026977	March7	ubiquitin	axotrophin	E3 ubiquitin ligase
ENSMUSG00000024294	Mib1	ubiquitin	Mindbomb	E3 ubiquitin ligase; also in Centrosome
ENSMUSG00000031878	Nae1	ubiquitin		E1 for Neddylation
ENSMUSG00000010376	Nedd8	ubiquitin		Neddylation = ubiquitin-like modification
ENSMUSG00000024083	Pja2	ubiquitin	praja2	E3 ubiquitin ligase; TBC1D31/praja2/OFD1 axis	https://doi.org/10.15252/embj.2020106503
ENSMUSG00000022400	Rbx1	ubiquitin		E3 ubiquitin ligase
ENSMUSG00000036432	Siah2	ubiquitin		E3 ubiquitin ligase	https://doi.org/10.1038/s41467-020-19063-7
ENSMUSG00000029146	Snx17	ubiquitin		sorting nexin	antagonizes MIB and recruits Usp9x
ENSMUSG00000026718	Stam	ubiquitin	amsh	deubiquitinase
ENSMUSG00000036822	Topors	ubiquitin		E3 ubiquitin ligase
ENSMUSG00000051675	Trim32	ubiquitin		E3 ubiquitin ligase; also in BBSome
ENSMUSG00000030061	Uba3	ubiquitin		catylitic subunit of Neddylation
ENSMUSG00000037487	Ubr5	ubiquitin	Edd1	E3 ubiquitin ligase; recruited by Cep78 and Cep350 to affect CP110 capping	DOI: https://doi.org/10.7554/eLife.63731
ENSMUSG00000025437	Usp33	ubiquitin		deubiquitinase; deubiquitination of the centriolar protein CP110	deubiquitination of the centriolar protein CP110
ENSMUSG00000027363	Usp8	ubiquitin		deubiquitinase
ENSMUSG00000031010	Usp9x	ubiquitin		ubiquitin Protease; antagonzes Mib
ENSMUSG00000033933	Vhl	ubiquitin	VHLH	E3 ubiquitin ligase
ENSMUSG00000025754	Agbl1	tub_modify	CBPC4	deglutamylation
ENSMUSG00000040812	Agbl2	tub_modify	CBPC2	deglutamylation
ENSMUSG00000038836	Agbl3	tub_modify	CBPC3	deglutamylation
ENSMUSG00000061298	Agbl4	tub_modify	CBPC6	deglutamylation
ENSMUSG00000029165	Agbl5	tub_modify	CBPC5	deglutamylation
ENSMUSG00000021557	Agtpbp1	tub_modify	CBPC1, CCP1, KIAA1035, Nna1	deglutamylation of polyglutamylated proteins
ENSMUSG00000024426	Atat1	tub_modify	ATAT	Alpha Tubulin Acetyltransferase 1
ENSMUSG00000052955	Cpvl	tub_modify	CPVL	carboxypeptidase
ENSMUSG00000028800	Hdac1	tub_modify
ENSMUSG00000019777	Hdac2	tub_modify	HDAC2	deacetylase
ENSMUSG00000024454	Hdac3	tub_modify	HDAC3	deacetylase
ENSMUSG00000008855	Hdac5	tub_modify	HDAC5	deacetylase
ENSMUSG00000031161	Hdac6	tub_modify	HDAC6	deacetylase
ENSMUSG00000067567	Hdac8	tub_modify	HDAC8	deacetylase
ENSMUSG00000019794	Katna1	tub_modify		katanin
ENSMUSG00000031787	Katnb1	tub_modify
ENSMUSG00000032606	Nicn1	tub_modify	NICN1	Tubulin polyglutamylase complex subunit 5
ENSMUSG00000015149	Sirt2	tub_modify	SIR2	NAD+-dependent tubulin deacetylase
ENSMUSG00000028643	Svbp	tub_modify	SVBP	carboxypeptidase
ENSMUSG00000022218	Tgm1	tub_modify	TGM1	Protein-glutamine gamma-glutamyltransferase
ENSMUSG00000037820	Tgm2	tub_modify	TGM2	Protein-glutamine gamma-glutamyltransferase
ENSMUSG00000027401	Tgm3	tub_modify	TGM3	Protein-glutamine gamma-glutamyltransferase
ENSMUSG00000025787	Tgm4	tub_modify	TGM4	Protein-glutamine gamma-glutamyltransferase
ENSMUSG00000053675	Tgm5	tub_modify	TGM5	Protein-glutamine gamma-glutamyltransferase
ENSMUSG00000020308	Tpgs1	tub_modify	TPGS1	polyglutamylase
ENSMUSG00000024269	Tpgs2	tub_modify	TPGS2	polyglutamylase
ENSMUSG00000027394	Ttl	tub_modify	TTL	Tubulin tyrosine ligase
ENSMUSG00000022442	Ttll1	tub_modify	TTLL1	polyglutamylase
ENSMUSG00000029074	Ttll10	tub_modify	TTLL10
ENSMUSG00000026885	Ttll11	tub_modify	TTLL11
ENSMUSG00000016757	Ttll12	tub_modify	TTLL12
ENSMUSG00000045467	Ttll13	tub_modify	TTLL13
ENSMUSG00000079722	Ttll2	tub_modify	TTLL2
ENSMUSG00000030276	Ttll3	tub_modify		tubulin glycyine ligase
ENSMUSG00000033257	Ttll4	tub_modify	TTLL4
ENSMUSG00000012609	Ttll5	tub_modify		glutamylase
ENSMUSG00000038756	Ttll6	tub_modify	TTLL6
ENSMUSG00000036745	Ttll7	tub_modify	TTLL7
ENSMUSG00000022388	Ttll8	tub_modify	TTLL8	Monoglycylase
ENSMUSG00000074673	Ttll9	tub_modify	TTLL9
ENSMUSG00000021256	Vash1	tub_modify	VASH1	carboxypeptidase
ENSMUSG00000037568	Vash2	tub_modify	VASH2	carboxypeptidase
